# Genome modularization reveals overlapped gene topology is necessary for efficient viral reproduction

**DOI:** 10.1101/2020.06.10.143693

**Authors:** Bradley W Wright, Juanfang Ruan, Mark P Molloy, Paul R Jaschke

**Author notes:** Corresponding Author Addresses: Paul R. Jaschke, Department of Molecular Sciences, Macquarie University, Sydney, NSW 2109, AUSTRALIA, Mark P. Molloy, Faculty of Medicine and Health, Northern Clinical School, The University of Sydney, Sydney, NSW 2006, AUSTRALIA.

## Abstract

Sequence overlap between two genes is common across all genomes, with viruses having high proportions of these gene overlaps. The biological function and fitness effects of gene overlaps are not fully understood, and their effects on gene cluster and genome-level refactoring are unknown. The bacteriophage ϕX174 genome has ∼26% of nucleotides involved in encoding more than one gene. In this study we use an engineered ϕX174 phage containing a genome with all gene overlaps removed, to show that gene overlap is critical to maintaining optimal viral fecundity. Through detailed phenotypic measurements we reveal that genome modularization in ϕX174 causes virion replication, stability, and attachment deficiencies. Quantitation of the complete phage proteome across an infection cycle reveals almost half the proteins display abnormal expression patterns. Taken together, we have for the first time comprehensively demonstrated that gene modularization severely perturbs the coordinated functioning of a bacteriophage replication cycle. This work highlights the biological importance of gene overlap in natural genomes and that reducing gene overlap disruption should be an integral part of future genome engineering projects.
