## Supplementary material for "Genome modularization reveals overlapped gene topology is necessary for efficient viral reproduction": Dataset S1

### Sheet: Phage protein tryptic peptides
	Phage protein tryptic peptides assayed with targeted mass spectrometry (PRM).
	Protein	Sequence	Number of trypsin cleavage sites	Selected tryptic peptides	Rationale for PRM targeting and use in results
	A	MVRSYYPSECHADYFDFERIEALKPAIEACGISTLSQSPMLGFHKQMDNRIKLLEEILSFRMQGVEFDNGDMYVDGHKAASDVRDEFVSVTEKLMDELAQCYNVLPQLDINNTIDHRPEGDEKWFLENEKTVTQFCRKLAAERPLKDIRDEYNYPKKKGIKDECSRLLEASTMKSRRGFAIQRLMNAMRQAHADGWFIVFDTLTLADDRLEAFYDNPNALRDYFRDIGRMVLAAEGRKANDSHADCYQYFCVPEYGTANGRLHFHAVHFMRTLPTGSVDPNFGRRVRNRRQLNSLQNTWPYGYSMPIAVRYTQDAFSRSGWLWPVDAKGEPLKATSYMAVGFYVAKYVNKKSDMDLAAKGLGAKEWNNSLKTKLSLLPKKLFRIRMSRNFGMKMLTMTN…	74	1. LLEEILSFR	1. Unique to A protein, good quality, previously experimentally validated
				2. YTQDAFSR	2. Good quality, previously experimentally validated
				3. TLPTGSVDPNFGR	3. Previously experimentally validated *
				4. SGWLWPVDAK	4. Good quality, previously experimentally validated
				5. VTVADVLAAQPVTTNLLK	5. Good quality, previously experimentally validated
	A*	MKSRRGFAIQRLMNAMRQAHADGWFIVFDTLTLADDRLEAFYDNPNALRDYFRDIGRMVLAAEGRKANDSHADCYQYFCVPEYGTANGRLHFHAVHFMRTLPTGSVDPNFGRRVRNRRQLNSLQNTWPYGYSMPIAVRYTQDAFSRSGWLWPVDAKGEPLKATSYMAVGFYVAKYVNKKSDMDLAAKGLGAKEWNNSLKTKLSLLPKKLFRIRMSRNFGMKMLTMTNLSTECLIQLTKLGYDATPFNQILKQNAKREMRLRLGKVTVADVLAAQPVTTNLLKFMRASIKMIGVSNLQSFIASMTQKLTLSDISDESKNYLDKAGITTACLRIKSKWTAGGK	51	1. YTQDAFSR	1. Good quality, previously experimentally validated
				2. TLPTGSVDPNFGR	2. Previously experimentally validated *
				3. SGWLWPVDAK	3. Good quality, previously experimentally validated
				4. VTVADVLAAQPVTTNLLK	4. Good quality, previously experimentally validated
	B	MEQLTKNQAVATSQEAVQNQNEPQLRDENAHNDKSVHGVLNPTYQAGLRRDAVQPDIEAERKKRDEIEAGKSYCSRRFGGATCDDKSAQIYARFDKNDWRIQPAEFYRFHDAEVNTFGYF	17	1. DAVQPDIEAER	1. Good quality, previously experimentally validated
				2. FHDAEVNTFGYF	2. Previously experimentally validated *
				3. IQPAEFYR	3. Good quality, previously experimentally validated
	C	MRKFDLSLRSSRSSYFATFRHQLTILSKTDALDEEKWLNMLGTFVKDWFRYESHFVHGRDSLVDILKERGLLSESDAVQPLIGKKS	14	1. SSYFATFR	1. Good quality, previously experimentally validated
				2. DSLVDILK	2. Good quality, previously experimentally validated
	D	MSQVTEQSVRFQTALASIKLIQASAVLDLTEDDFDFLTSNKVWIATDRSRARRCVEACVYGTLDFVGYPRFPAPVEFIAAVIAYYVHPVNIQTACLIMEGAEFTENIINGVERPVKAAELFAFTLRVRAGNTDVLTDAEENVRQKLRAEGVM	15	1. FQTALASIK	1. Good quality, previously experimentally validated
				2. AAELFAFTLR	2. Previously experimentally validated *
				3. VWIATDR	3. Good quality, previously experimentally validated
				4. AGNTDVLTDAEENVR	4. Previously experimentally validated*
				5. LIQASAVLDLTEDDFDFLTSNK	5. Previously experimentally validated*
	E	MVRWTLWDTLAFLLLLSLLLPSLLIMFIPSTFKRPVSSWKALNLRKTLLMASSVRLKPLNCSRLPCVYAQETLTFLLTQKKTCVKNYVRKE	14	1. RPVSSWK	1. Predicted proline inhibited cleavage, one of two appropriate tryptic candidates**
				2. TLLMASSVR	2. One of two tryptic appropriate tryptic candidates
	F	MSNIQTGAERMPHDLSHLGFLAGQIGRLITISTTPVIAGDSFEMDAVGALRLSPLRRGLAIDSTVDIFTFYVPHRHVYGEQWIKFMKDGVNATPLPTVNTTGYIDHAAFLGTINPDTNKIPKHLFQGYLNIYNNYFKAPWMPDRTEANPNELNQDDARYGFRCCHLKNIWTAPLPPETELSRQMTTSTTSIDIMGLQAAYANLHTDQERDYFMQRYHDVISSFGGKTSYDADNRPLLVMRSNLWASGYDVDGTDQTSLGQFSGRVQQTYKHSVPRFFVPEHGTMFTLALVRFPPTATKEIQYLNAKGALTYTDIAGDPVLYGNLPPREISMKDVFRSGDSSKKFKIAEGQWYRYAPSYVSPAYHLLEGFPFIQEPPSGDLQERVLIRHHDYDQCFQSVQ…	39	1. EIQYLNAK	1. Good quality, previously experimentally validated
				2. HVYGEQWIK	2. Good quality, previously experimentally validated
				3. NIWTAPLPPETELSR	3. Good quality, previously experimentally validated
	G	MFQTFISRHNSNFFSDKLVLTSVTPASSAPVLQTPKATSSTLYFDSLTVNAGNGGFLHCIQMDTSVNAANQVVSVGADIAFDADPKFFACLVRFESSSVPTTLPTAYDVYPLNGRHDGGYYTVKDCVTIDVLPRTPGNNVYVGFMVWSNFTATKCRGLVSLNQVIKEIICLQPLK	11	1. HNSNFFSDK	1. Good quality, previously experimentally validated
				2. GLVSLNQVIK	2. **
				3. MFQTFISR	3. Good quality, previously experimentally validated
	H	MFGAIAGGIASALAGGAMSKLFGGGQKAASGGIQGDVLATDNNTVGMGDAGIKSAIQGSNVPNPDEAAPSFVSGAMAKAGKGLLEGTLQAGTSAVSDKLLDLVGLGGKSAADKGKDTRDYLAAAFPELNAWERAGADASSAGMVDAGFENQKELTKMQLDNQKEIAEMQNETQKEIAGIQSATSRQNTKDQVYAQNEMLAYQQKESTARVASIMENTNLSKQQQVSEIMRQMLTQAQTAGQYFTNDQIKEMTRKVSAEVDLVHQQTQNQRYGSSHIGATAKDISNVVTDAASGVVDIFHGIDKAVADTWNNFWKDGKADGIGSNLSRK	30	1. GLLEGTLQAGTSAVSDK	1. Previously experimentally validated*
				2. LLDLVGLGGK	2. Good quality, previously experimentally validated
				3. DYLAAAFPELNAWER	3. Good quality, previously experimentally validated
				4. QQQVSEIMR	4. Good quality, previously experimentally validated
				5. MFGAIAGGIASALAGGAMSK	5. **
	K	MSRKIILIKQELLLLVYELNRSGLLAENEKIRPILAQLEKLLLCDLSPSTNDSVKN	8	1. IRPILAQLEK	1. Previously experimentally validated**
				2. SGLLAENEK	2. Limited candidates available, previously experimentally validated
	J	MSKGKKRSGARPGRPQPLRGTKGKRKGARLWYVGGQQF	12	1. LWYVGGQQF	1. The only appropriate sized tryptic peptide target
					* Not used in final analysis
					** Did not identify

### Sheet: 2-factor ANOVA of targeted pept
			Significance of the source of variation (p-value)
	Peptide	Protein	Virus strain	Time	Interaction (Virus and Time)	Conclusion(s)		Results and conclusions drawn from two-factor ANOVA analyses on peptide measurements. Darkened cells indicates statistical significance (p-value <0. 05)
	LLEEILSFR	A	0.527	0.0165	0.464	No difference to protein A production between strains
	SGWLWPVDAK	A/A*	0.0629	4.97e-08	0.003	Protein A* production differs between strains given the effect of time (A protein does not contribute to this as per LLEEILSFR)
	VTVADVLAAQPVTTNLLK		0.0109	1.79e-08	0.00496
	YTQDAFSR		6.5e-05	4.99e-09	0.0163
	DAVQPDIEAER	B	1.55e-05	1.44e-07	6.63e-06	Protein B production differs between strains given the effect of time
	IQPAEFYR		0.000171	3.13e-06	0.000115
	SSYFATFR	C	1.21e-05	1.81e-08	2.46e-06	Protein C production differs between strains given the effect of time
	DSLVDILK		1.3e-05	8.35e-08	2.74e-06
	FQTALASIK	D	0.0678	3.99e-11	0.374	No difference to protein D production between strains
	VWIATDR		0.556	9.27e-09	0.192
	TLLMASSVR	E	1e-05	0.00271	0.374	Protein E production differs between strains and this is independent to the effect of time
	HVYGEQWIK	F	0.0119	0.149	0.746	Protein F production differs between strains. It is inconclusive as to whether this effect is dependent on time
	NIWTAPLPPETELSR		0.000219	0.00637	0.168
	EIQYLNAK		6.75e-07	4.48e-05	0.0369
	MFQTFISR	G	0.959	2.6e-05	0.295	No difference to protein G production between strains
	HNSNFFSDK		0.777	0.000611	0.225
	LLDLVGLGGK	H	0.00678	6.56e-07	0.356	Protein H production differs between strains. The relationship between strain and protein H production is likely not dependent on time
	DYLAAAFPELNAWER		0.00692	4.26e-09	0.22
	QQQVSEIMR		1.41e-05	7.41e-10	0.0332
	LWYVGGQQF	J	0.686	0.000117	0.341	No difference to protein J production between strains
	SGLLAENEK	K	0.0916	1.26e-06	0.336	No difference to protein K production between strains
