## Supplementary material for "Genome modularization reveals overlapped gene topology is necessary for efficient viral reproduction": Dataset S3

### Sheet: PRM_inclusion_list
Mass [m/z]	Formula [M]	Species	CS [z]	Polarity	Start [min]	End [min]	NCE	Comment
914.081			2	Positive			27	LLTLLVILTMPLFLAR
430.243			2	Positive			27	RPVSSWK
548.246			2	Positive			27	HNSNFFSDK
562.788			2	Positive			27	NEPEPIAAQR
480.753			2	Positive			27	SGLLAENEK
494.23			2	Positive			27	YTQDAFSR
383.198			2	Positive			27	SAIGFDR
489.766			2	Positive			27	EIQYLNAK
621.802			2	Positive			27	DAVQPDIEAER
580.298			2	Positive			27	HVYGEQWIK
590.874			2	Positive			27	IRPILAQLEK
489.276			2	Positive			27	TLLMASSVR
489.785			2	Positive			27	FQTALASIK
680.846			2	Positive			27	TLPTGSVDPNFGR
607.314			2	Positive			27	TYLYQGIAER
489.738			2	Positive			27	SSYFATFR
399.278			2	Positive			27	LTLIPIK
823.933			2	Positive			27	GLLEGTLQAGTSAVSDK
535.832			2	Positive			27	GLVSLNQVIK
492.808			2	Positive			27	LLDLVGLGGK
562.79			2	Positive			27	NFDLSPLYR
481.295			2	Positive			27	ITLALAGFR
451.763			2	Positive			27	DSLVDILK
723.82			2	Positive			27	FHDAEVNTFGYF
549.274			2	Positive			27	LWYVGGQQF
862.454			2	Positive			27	NIWTAPLPPETELSR
579.801			2	Positive			27	SGWLWPVDAK
569.816			2	Positive			27	AAELFAFTLR
560.324			2	Positive			27	LLEEILSFR
883.431			2	Positive			27	DYLAAAFPELNAWER
430.735			2	Positive			27	VWIATDR
535.257			3	Positive			27	AGNTDVLTDAEENVR
559.785			2	Positive			27	QQQVSEIMR
927.041			2	Positive			27	VTVADVLAAQPVTTNLLK
890.958			2	Positive			27	MFGAIAGGIASALAGGAMSK
1228.12			2	Positive			27	LIQASAVLDLTEDDFDFLTSNK
512.267			2	Positive			27	IQPAEFYR
515.263			2	Positive			27	MFQTFISR
